# Tailored Graphical Lasso for Data Integration in Gene Network Reconstruction

**DOI:** 10.1101/2020.12.29.424744

**Authors:** Camilla Lingjærde, Tonje G Lien, Ørnulf Borgan, Ingrid K Glad

## Abstract

**Background:** Identifying gene interactions is a topic of great importance in genomics, and approaches based on network models provide a powerful tool for studying these. Assuming a Gaussian graphical model, a gene association network may be estimated from multiomic data based on the non-zero entries of the inverse covariance matrix. Inferring such biological networks is challenging because of the high dimensionality of the problem, making traditional estimators unsuitable. The graphical lasso is constructed for the estimation of sparse inverse covariance matrices in Gaussian graphical models in such situations, using *L*_1_-penalization on the matrix entries. An extension of the graphical lasso is the weighted graphical lasso, in which prior biological information from other (data) sources is integrated into the model through the weights. There are however issues with this approach, as it naïvely forces the prior information into the network estimation, even if it is misleading or does not agree with the data at hand. Further, if an associated network based on other data is used as the prior, weighted graphical lasso often fails to utilize the information effectively.

**Results:** We propose a novel graphical lasso approach, the *tailored graphical lasso*, that aims to handle prior information of unknown accuracy more effectively. We provide an R package implementing the method, `tailoredGlasso`. Applying the method to both simulated and real multiomic data sets, we find that it outperforms the unweighted and weighted graphical lasso in terms of all performance measures we consider. In fact, the graphical lasso and weighted graphical lasso can be considered special cases of the tailored graphical lasso, and a parameter determined by the data measures the usefulness of the prior information. With our method, mRNA data are demonstrated to provide highly useful prior information for protein-protein interaction networks.

**Conclusions:** The method we introduce utilizes useful prior information more effectively without involving any risk of loss of accuracy should the prior information be misleading.
