## Additional file 4 for "Tailored Graphical Lasso for Data Integration in Gene Network Reconstruction"

Gene1	Gene2
ACACA	FASN
ACVRL1	AXL
ACVRL1	CAV1
ACVRL1	COL6A1
ACVRL1	DIRAS3
ACVRL1	DPP4
ACVRL1	ETS1
ACVRL1	KDR
ACVRL1	LCK
ACVRL1	NRAS
ACVRL1	PECAM1
ACVRL1	SERPINE1
ACVRL1	YWHAB
ADAR	BAP1
ADAR	BRD4
ADAR	CAV1
ADAR	EIF4G1
ADAR	KAT2A
ADAR	MSH6
ADAR	PARP1
ADAR	RAB11A
ADAR	RBM15
ADAR	RPS6
AKT1	TSC2
ANXA1	BCL2A1
ANXA1	CAV1
ANXA1	CDH3
ANXA1	DPP4
ANXA1	EGFR
ANXA1	ETS1
ANXA1	KIT
ANXA1	MET
ANXA1	NRG1
ANXA1	PRKCA
ANXA1	SNAI2
ANXA1	WWTR1
AR	ASNS
AR	BAK1
AR	CCNE1
AR	ESR1
AR	GATA3
AR	INPP4B
AR	MAPK9
AR	MSH2
AR	NOTCH1
AR	PGR
AR	TGM1
AR	YBX1
ARID1A	BCL2L11
ARID1A	MTOR
ARID1A	SETD2
ARID1A	SMAD1
ARID1A	TP53BP1
ASNS	CCNE1
ASNS	CHEK1
ASNS	EIF4EBP1
ASNS	FOXM1
ASNS	INPP4B
ASNS	PDK1
ASNS	PGR
ASNS	YBX1
ATM	BAX
ATM	BIRC2
ATM	ETS1
ATM	GSK3A
ATM	JAK2
ATM	RICTOR
ATM	SETD2
AXL	COL6A1
AXL	DPP4
AXL	FN1
AXL	NRG1
AXL	PECAM1
BAK1	CCNE1
BAK1	SMAD4
BAK1	YBX1
BAP1	BRD4
BAP1	EIF4G1
BAP1	KAT2A
BAP1	RBM15
BAX	BCL2L11
BAX	COG3
BAX	RAD50
BAX	RICTOR
BAX	SETD2
BAX	SMAD1
BAX	TP53BP1
BCL2	CCNE1
BCL2	ESR1
BCL2	G6PD
BCL2	GAPDH
BCL2	GATA3
BCL2	IRS1
BCL2	PGR
BCL2	SMAD3
BCL2	SMAD4
BCL2	YBX1
BCL2A1	BID
BCL2A1	CCNE1
BCL2A1	DIRAS3
BCL2A1	ERBB3
BCL2A1	IRF1
BCL2A1	LCK
BCL2A1	RAB11A
BCL2A1	YBX1
BECN1	ERCC1
BECN1	ESR1
BECN1	PECAM1
BECN1	PREX1
BECN1	STMN1
BECN1	TP53
BECN1	TP53BP1
BECN1	YBX1
BID	CDH2
BID	CHEK2
BID	ESR1
BID	GAPDH
BID	HSPA1A
BID	MET
BID	RAB11A
BID	RAD50
BID	RB1
BID	TP53BP1
BID	YBX1
BIRC2	MRE11A
BIRC2	YAP1
BRAF	RICTOR
BRAF	SETD2
BRAF	TP53BP1
BRCA2	CCNE2
BRCA2	CDK1
BRCA2	FOXM1
BRCA2	MSH2
BRCA2	RAD51
BRD4	EIF4G1
BRD4	KAT2A
BRD4	RAB11A
BRD4	RBM15
BRD4	RPS6
BRD4	XRCC5
CASP3	CAV1
CASP3	JAK2
CASP3	RAB11A
CASP3	SCD
CASP8	MET
CASP8	MS4A1
CASP8	RAB11A
CASP8	RB1
CAV1	ETS1
CAV1	KDR
CAV1	MYH11
CAV1	PECAM1
CAV1	RAB11A
CAV1	RBM15
CAV1	SERPINE1
CAV1	SNAI2
CCNB1	CCNE1
CCNB1	CCNE2
CCNB1	CDK1
CCNB1	CHEK1
CCNB1	CHEK2
CCNB1	ENY2
CCNB1	FOXM1
CCNB1	GAPDH
CCNB1	MYH11
CCNB1	PCNA
CCNB1	RAD51
CCNB1	SRSF1
CCNB1	STMN1
CCNB1	TUBA1B
CCND1	ESR1
CCND1	GATA3
CCND1	IRS1
CCND1	RB1
CCNE1	CDH3
CCNE1	CDK1
CCNE1	CDKN2A
CCNE1	CHEK1
CCNE1	CHEK2
CCNE1	DUSP4
CCNE1	ESR1
CCNE1	FOXM1
CCNE1	GATA3
CCNE1	INPP4B
CCNE1	IRS1
CCNE1	MSH6
CCNE1	PGR
CCNE1	RB1
CCNE1	RBM15
CCNE1	STMN1
CCNE1	YBX1
CCNE2	CDK1
CCNE2	ERCC1
CCNE2	FOXM1
CCNE2	MSH2
CCNE2	MSH6
CCNE2	PCNA
CCNE2	RAD51
CCNE2	SRSF1
CCNE2	TFRC
CCNE2	TUBA1B
CCNE2	YWHAZ
CDH1	CTNNB1
CDH2	CHEK1
CDH2	FN1
CDH2	GSK3A
CDH2	HSPA1A
CDH2	MS4A1
CDH2	RAB11A
CDH2	RB1
CDH2	YWHAB
CDH3	EGFR
CDH3	ESR1
CDH3	GATA3
CDH3	MET
CDH3	NOTCH1
CDH3	TGM1
CDH3	WWTR1
CDK1	CHEK1
CDK1	CHEK2
CDK1	FOXM1
CDK1	PCNA
CDK1	RAD51
CDK1	SRSF1
CDK1	STMN1
CDKN2A	INPP4B
CDKN2A	RB1
CDKN2A	YBX1
CHEK1	CHEK2
CHEK1	ESR1
CHEK1	FOXM1
CHEK1	HSPA1A
CHEK1	MSH2
CHEK1	MSH6
CHEK1	PCNA
CHEK1	RAD51
CHEK1	RBM15
CHEK1	STMN1
CHEK1	TSC2
CHEK2	FOXM1
CHEK2	INPP4B
CHEK2	NF2
CHEK2	PCNA
CHEK2	RAD51
CHEK2	STMN1
COG3	MTOR
COG3	RB1
COL6A1	DPP4
COL6A1	FN1
COL6A1	MET
COL6A1	MYH9
COL6A1	NRG1
COL6A1	RAB11A
COL6A1	RBM15
COL6A1	SERPINE1
COL6A1	SNAI2
COPS5	ENY2
COPS5	NRAS
COPS5	YWHAB
COPS5	YWHAZ
CTNNB1	SETD2
CTNNB1	YAP1
DIRAS3	RAB11A
DIRAS3	YWHAB
DIRAS3	YWHAZ
DPP4	ETS1
DPP4	FN1
DPP4	NRG1
DPP4	PECAM1
DPP4	SNAI2
DVL3	EIF4G1
EEF2	RPS6
EEF2	STK11
EGFR	ESR1
EGFR	ETS1
EGFR	GATA3
EGFR	KIT
EGFR	MET
EGFR	NOTCH1
EGFR	PRKCA
EGFR	WWTR1
EIF4EBP1	GAPDH
EIF4EBP1	TP53BP1
EIF4EBP1	YBX1
EIF4G1	FOXM1
EIF4G1	MS4A1
EIF4G1	RAB11A
EIF4G1	RBM15
EIF4G1	TFRC
EIF4G1	TUBA1B
EIF4G1	YWHAE
ENY2	KAT2A
ENY2	PRDX1
ENY2	TP53BP1
ENY2	YWHAZ
ERBB3	ESR1
ERBB3	GATA3
ERBB3	YBX1
ERCC1	GSK3A
ERCC1	PECAM1
ERCC1	RPS6
ERCC1	XRCC1
ESR1	GATA3
ESR1	INPP4B
ESR1	IRS1
ESR1	NOTCH1
ESR1	PDK1
ESR1	PGR
ESR1	PREX1
ESR1	RAD50
ESR1	TGM1
ESR1	YBX1
ETS1	JAK2
ETS1	KDR
ETS1	LCK
ETS1	MET
ETS1	MS4A1
ETS1	PECAM1
ETS1	PRKCA
ETS1	SNAI2
ETS1	WWTR1
FASN	RPTOR
FASN	SCD
FN1	MYH9
FN1	SERPINE1
FN1	SNAI2
FOXM1	GAPDH
FOXM1	MSH2
FOXM1	MSH6
FOXM1	PCNA
FOXM1	RAD51
FOXM1	STMN1
FOXM1	TUBA1B
G6PD	PRDX1
G6PD	SMAD4
GAPDH	STMN1
GAPDH	TSC1
GAPDH	YBX1
GATA3	INPP4B
GATA3	NOTCH1
GATA3	PDK1
GATA3	PREX1
GATA3	PRKCA
GATA6	PECAM1
GSK3A	HSPA1A
GSK3A	MS4A1
GSK3A	MTOR
GSK3A	RB1
GSK3A	XRCC1
HSPA1A	RAB11A
INPP4B	IRS1
INPP4B	PGR
INPP4B	PREX1
INPP4B	PTEN
INPP4B	RAD50
INPP4B	RB1
INPP4B	SMAD3
INPP4B	STMN1
INPP4B	TP53BP1
INPP4B	YBX1
IRF1	JAK2
IRF1	LCK
IRS1	PGR
IRS1	PREX1
IRS1	YBX1
JAK2	MS4A1
KAT2A	MSH6
KAT2A	PRKAA1
KAT2A	RAB11A
KAT2A	RPS6
KAT2A	YAP1
KDR	PECAM1
KIT	MET
KIT	WWTR1
LCK	MS4A1
LCK	SYK
MAPK1	MAPK14
MAPK14	PARK7
MAPK9	RAD50
MAPK9	YBX1
MET	NOTCH1
MET	PRKCA
MET	RB1
MET	WWTR1
MRE11A	PECAM1
MRE11A	SETD2
MRE11A	STMN1
MRE11A	TP53
MS4A1	RAB11A
MS4A1	RB1
MS4A1	YWHAE
MSH2	MSH6
MSH2	RBM15
MSH2	STMN1
MSH6	PDK1
MSH6	RPS6
MSH6	TUBA1B
MTOR	RAB11A
MTOR	RPTOR
MTOR	TP53BP1
MTOR	TSC2
MTOR	XRCC5
MYH11	PECAM1
NOTCH1	RAB11A
NOTCH1	WWTR1
NRAS	RAB11A
NRAS	YWHAB
NRG1	SNAI2
PARK7	PIK3CA
PARP1	SNAI2
PCNA	RAD51
PCNA	SRSF1
PCNA	STMN1
PDCD4	PGR
PDK1	PREX1
PECAM1	SCD
PECAM1	SETD2
PECAM1	TP53
PGR	PREX1
PGR	RAD50
PIK3CA	RICTOR
PIK3R1	YAP1
PRDX1	TP53BP1
PRDX1	YWHAZ
PRKCA	WWTR1
RAB11A	RB1
RAB11A	RBM15
RAB11A	RPS6
RAB11A	SMAD4
RAB11A	YWHAB
RAB11A	YWHAE
RAD50	RICTOR
RAD50	SETD2
RAD50	TP53BP1
RAD50	YBX1
RAD51	STMN1
RAD51	TUBA1B
RAD51	YWHAZ
RB1	STMN1
RBM15	RPS6
RBM15	TSC2
RBM15	XRCC5
RBM15	YWHAB
RBM15	YWHAE
RICTOR	SETD2
SETD2	STMN1
SETD2	TP53BP1
SMAD1	TP53BP1
SMAD4	YWHAE
SNAI2	WWTR1
SRSF1	YWHAZ
STMN1	TUBA1B
STMN1	YBX1
TP53BP1	YBX1
WWTR1	YAP1
WWTR1	YWHAE
