## Additional file 5 for "Tailored Graphical Lasso for Data Integration in Gene Network Reconstruction"

Gene1	Gene2
ANXA1	CAV1
ANXA1	CDH3
ANXA1	ERBB3
ANXA1	MET
ANXA1	PRKCA
ANXA1	PTGS2
ANXA1	YBX1
AR	CCNE1
AR	GATA3
AR	INPP4B
AR	MAPT
AR	NOTCH1
AR	YBX1
BCL2	CCND1
BCL2	CCNE1
BCL2	ESR1
BCL2	GATA3
BCL2	MAPT
BCL2	PGR
BCL2	RAD50
BCL2L1	CLDN7
BCL2L1	MAP2K1
BCL2L1	MRE11A
BCL2L1	NCOA3
BCL2L1	RAB25
BCL2L1	RAF1
BID	RAD51
BID	SYK
BID	TSC2
BID	YBX1
BIRC2	MRE11A
BIRC2	YAP1
BRAF	MAP2K1
CAV1	KDR
CAV1	PECAM1
CCNB1	CDK1
CCNB1	CHEK1
CCNB1	MSH6
CCNB1	PCNA
CCNB1	RAD51
CCND1	PARK7
CCNE1	CDK1
CCNE1	CHEK1
CCNE1	CHEK2
CCNE1	GATA3
CCNE1	MAPT
CCNE1	PTEN
CCNE1	RAD51
CCNE1	SRC
CCNE1	YBX1
CDH2	FN1
CDH3	ESR1
CDH3	GATA3
CDH3	MET
CDK1	CHEK1
CDK1	CHEK2
CDK1	MSH6
CDK1	PCNA
CDK1	RAD51
CDK1	STMN1
CHEK1	CHEK2
CHEK1	GATA3
CHEK1	INPP4B
CHEK1	MSH2
CHEK1	MSH6
CHEK1	PCNA
CHEK1	RAD51
CHEK1	STMN1
CHEK1	YBX1
CHEK2	RAD51
CLDN7	MAP2K1
CLDN7	RAB25
CLDN7	TP53
COL6A1	FN1
CTNNA1	RAB25
CTNNA1	RAD50
CTNNB1	SMAD4
DVL3	NCOA3
EEF2	ERCC1
EEF2	MAP2K1
EEF2	PARK7
EEF2	PTEN
EEF2	VASP
EIF4E	PARK7
EIF4E	PCNA
ERBB3	GATA3
ERBB3	MET
ERBB3	YBX1
ERCC1	RAB25
ERCC1	XRCC1
ESR1	GATA3
ESR1	IGF1R
ESR1	INPP4B
ESR1	MAPT
ESR1	MET
ESR1	YBX1
GATA3	INPP4B
GATA3	MAPT
GATA3	NOTCH1
GATA3	RAD50
GATA3	TP53BP1
GATA3	YBX1
IGF1R	IRS1
INPP4B	YBX1
IRS1	PGR
MAP2K1	MRE11A
MAP2K1	NCOA3
MAP2K1	PARK7
MAP2K1	TP53
MAP2K1	VASP
MAPT	PGR
MAPT	YBX1
MET	PRKCA
MET	TSC2
MET	YBX1
MRE11A	NCOA3
MRE11A	PARK7
MSH2	MSH6
MSH2	PCNA
MSH6	PCNA
MSH6	RAD51
NCOA3	PCNA
NCOA3	RAF1
PARK7	RAD50
PCNA	RAD51
PCNA	STMN1
PGR	RAD50
RAB25	RAD50
RAD50	TP53BP1
RAD51	STMN1
STMN1	YBX1
