## Additional file 6 for "Tailored Graphical Lasso for Data Integration in Gene Network Reconstruction"

Gene1	Gene2
ACVRL1	AXL
ACVRL1	CAV1
ACVRL1	COL6A1
ACVRL1	DPP4
ACVRL1	ETS1
ACVRL1	KDR
ACVRL1	LCK
ACVRL1	PECAM1
ACVRL1	SERPINE1
ADAR	PARP1
ANXA1	BCL2A1
ANXA1	CDH3
ANXA1	DPP4
ANXA1	EGFR
ANXA1	ETS1
ANXA1	KIT
ANXA1	MET
ANXA1	NRG1
ANXA1	SNAI2
ANXA1	WWTR1
AR	ASNS
AR	BAK1
AR	CCNE1
AR	MAPK9
AR	MSH2
AR	NOTCH1
AR	PGR
AR	TGM1
AR	YBX1
ARID1A	BCL2L11
ARID1A	MTOR
ARID1A	SETD2
ARID1A	SMAD1
ARID1A	TP53BP1
ASNS	CHEK1
ASNS	EIF4EBP1
ASNS	INPP4B
ASNS	PDK1
ASNS	PGR
ASNS	YBX1
ATM	BAX
ATM	BIRC2
ATM	ETS1
ATM	GSK3A
ATM	JAK2
ATM	RICTOR
ATM	SETD2
AXL	COL6A1
AXL	DPP4
AXL	FN1
AXL	NRG1
AXL	PECAM1
BAK1	CCNE1
BAK1	YBX1
BAX	BCL2L11
BAX	COG3
BAX	RAD50
BAX	RICTOR
BAX	SETD2
BAX	SMAD1
BAX	TP53BP1
BCL2	CCNE1
BCL2	G6PD
BCL2	GAPDH
BCL2	GATA3
BCL2	IRS1
BCL2	SMAD3
BCL2	SMAD4
BCL2	YBX1
BCL2A1	CCNE1
BCL2A1	ERBB3
BCL2A1	IRF1
BCL2A1	LCK
BCL2A1	YBX1
BECN1	ESR1
BECN1	PREX1
BECN1	STMN1
BECN1	TP53BP1
BECN1	YBX1
BID	CHEK2
BID	ESR1
BID	GAPDH
BID	RAD50
BID	TP53BP1
BID	YBX1
BIRC2	MRE11A
BIRC2	YAP1
BRAF	RICTOR
BRAF	SETD2
BRCA2	CCNE2
BRCA2	CDK1
BRCA2	FOXM1
BRCA2	MSH2
BRCA2	RAD51
CAV1	ETS1
CAV1	KDR
CAV1	PECAM1
CAV1	SERPINE1
CAV1	SNAI2
CCNB1	CCNE2
CCNB1	CHEK1
CCNB1	MYH11
CCNB1	PCNA
CCNB1	RAD51
CCNB1	SRSF1
CCNB1	STMN1
CCNB1	TUBA1B
CCND1	ESR1
CCND1	GATA3
CCND1	IRS1
CCNE1	CDH3
CCNE1	CDK1
CCNE1	CHEK1
CCNE1	CHEK2
CCNE1	DUSP4
CCNE1	GATA3
CCNE1	IRS1
CCNE1	PGR
CCNE1	RB1
CCNE1	RBM15
CCNE1	STMN1
CCNE1	YBX1
CCNE2	CDK1
CCNE2	ERCC1
CCNE2	FOXM1
CCNE2	MSH2
CCNE2	MSH6
CCNE2	RAD51
CCNE2	SRSF1
CCNE2	TFRC
CCNE2	TUBA1B
CCNE2	YWHAZ
CDH2	FN1
CDH3	EGFR
CDH3	MET
CDH3	NOTCH1
CDH3	TGM1
CDH3	WWTR1
CDK1	CHEK2
CDK1	PCNA
CDK1	RAD51
CDK1	SRSF1
CDKN2A	INPP4B
CDKN2A	RB1
CDKN2A	YBX1
CHEK1	CHEK2
CHEK1	ESR1
CHEK1	FOXM1
CHEK1	MSH2
CHEK1	MSH6
CHEK1	PCNA
CHEK1	RBM15
CHEK2	FOXM1
CHEK2	INPP4B
CHEK2	NF2
CHEK2	PCNA
CHEK2	RAD51
CHEK2	STMN1
COL6A1	DPP4
COL6A1	FN1
COL6A1	MYH9
COL6A1	NRG1
COL6A1	SERPINE1
COL6A1	SNAI2
COPS5	ENY2
COPS5	YWHAZ
CTNNB1	SETD2
CTNNB1	YAP1
DIRAS3	YWHAZ
DPP4	ETS1
DPP4	FN1
DPP4	NRG1
DPP4	PECAM1
DPP4	SNAI2
EEF2	STK11
EGFR	ETS1
EGFR	KIT
EGFR	MET
EGFR	PRKCA
EGFR	WWTR1
EIF4EBP1	GAPDH
EIF4EBP1	TP53BP1
EIF4EBP1	YBX1
EIF4G1	FOXM1
EIF4G1	TFRC
EIF4G1	TUBA1B
ENY2	PRDX1
ENY2	TP53BP1
ENY2	YWHAZ
ERBB3	ESR1
ERBB3	GATA3
ERBB3	YBX1
ERCC1	GSK3A
ERCC1	RPS6
ERCC1	XRCC1
ESR1	IRS1
ESR1	NOTCH1
ESR1	PDK1
ESR1	RAD50
ESR1	TGM1
ESR1	YBX1
ETS1	JAK2
ETS1	KDR
ETS1	MET
ETS1	PECAM1
ETS1	PRKCA
ETS1	SNAI2
ETS1	WWTR1
FASN	RPTOR
FASN	SCD
FN1	MYH9
FN1	SERPINE1
FN1	SNAI2
FOXM1	GAPDH
FOXM1	PCNA
FOXM1	RAD51
FOXM1	STMN1
FOXM1	TUBA1B
G6PD	PRDX1
G6PD	SMAD4
GAPDH	STMN1
GAPDH	TSC1
GAPDH	YBX1
GATA3	PDK1
GATA3	PRKCA
GSK3A	XRCC1
INPP4B	IRS1
INPP4B	PGR
INPP4B	PTEN
INPP4B	RAD50
INPP4B	RB1
INPP4B	SMAD3
INPP4B	STMN1
INPP4B	TP53BP1
INPP4B	YBX1
IRF1	JAK2
IRF1	LCK
IRS1	PGR
IRS1	PREX1
IRS1	YBX1
JAK2	MS4A1
KAT2A	PRKAA1
KAT2A	YAP1
KDR	PECAM1
KIT	MET
KIT	WWTR1
LCK	SYK
MAPK1	MAPK14
MAPK14	PARK7
MAPK9	RAD50
MAPK9	YBX1
MET	NOTCH1
MET	PRKCA
MET	WWTR1
MSH2	RBM15
MSH2	STMN1
MSH6	PDK1
MSH6	TUBA1B
MYH11	PECAM1
NOTCH1	RAB11A
NOTCH1	WWTR1
NRG1	SNAI2
PARK7	PIK3CA
PCNA	RAD51
PCNA	SRSF1
PCNA	STMN1
PDCD4	PGR
PDK1	PREX1
PGR	PREX1
PGR	RAD50
PIK3CA	RICTOR
PIK3R1	YAP1
PRDX1	TP53BP1
PRDX1	YWHAZ
PRKCA	WWTR1
RAD50	RICTOR
RAD50	SETD2
RAD50	TP53BP1
RAD50	YBX1
RAD51	TUBA1B
RAD51	YWHAZ
RB1	STMN1
RICTOR	SETD2
SMAD1	TP53BP1
SNAI2	WWTR1
SRSF1	YWHAZ
STMN1	TUBA1B
STMN1	YBX1
TP53BP1	YBX1
