## Additional file 8 for "Tailored Graphical Lasso for Data Integration in Gene Network Reconstruction"

### Sheet: Sheet1
Comparison of evidence type in STRING for edges found by different graph reconstruction methods.
Dataset	Method	Phylogenetic co-occurrence	Homology	Co-expression	Large-scale experiment	Data base imports	Literature co-occurence
Oslo2	Weighted graphical lasso	0	3	0	6	1	22
Oslo2	Tailored graphical lasso	0	5	13	16	15	39
TCGA	Weighted graphical lasso	0	3	1	11	19	29
TCGA	Tailored graphical lasso	1	8	11	19	22	78
